# Defining composition and function of the rhizosphere microbiota of barley genotypes exposed to growth-limiting nitrogen supplies

**DOI:** 10.1101/605204

**Authors:** Rodrigo Alegria Terrazas, Senga Robertson-Albertyn, Aileen Mary Corral, Carmen Escudero-Martinez, Rumana Kapadia, Katharin Balbirnie-Cumming, Jenny Morris, Pete E Hedley, Matthieu Barret, Gloria Torres, Eric Paterson, Elizabeth M Baggs, James Abbott, Davide Bulgarelli

## Abstract

The microbiota populating the rhizosphere, the interface between roots and soil, can modulate plant growth, development and health. These microbial communities are not stochastically assembled from the surrounding soil but their composition and putative function are controlled, at least partially, by the host plant. Here we use the staple cereal barley as a model to gain novel insights into the impact of differential applications of nitrogen, a rate-limiting step for global crop production, on the host genetic control of the rhizosphere microbiota. Using a high-throughput amplicon sequencing survey, we determined that nitrogen availability for plant uptake is a factor promoting the selective enrichment of individual taxa in the rhizosphere of wild and domesticated barley genotypes. Shotgun sequencing and metagenome-assembled genomes revealed that this taxonomic diversification is mirrored by a functional specialisation, manifested by the differential enrichment of multiple GO-terms, of the microbiota of plants exposed to nitrogen conditions limiting barley growth. Finally, a plant soil feedback experiment revealed that the host control on the barley microbiota underpins the assembly of a phylogenetically diverse group of bacteria putatively required to sustain plant performance under nitrogen-limiting supplies. Taken together, our observations indicate that under nitrogen conditions limiting plant growth, plant-microbe and microbe-microbe interactions fine-tune the host genetic selection of the barley microbiota at both taxonomic and functional levels. The disruption of these recruitment cues negatively impacts plant growth.

**Importance:** The microbiota inhabiting the rhizosphere, the thin layer of soil surrounding plant roots, can promote the growth, development, and health of their host plants. Previous research indicated that differences in the genetic composition of the host plant coincide with differences in the composition of the rhizosphere microbiota. This is particularly evident when looking at the microbiota associated to input-demanding modern cultivated varieties and their wild relatives, which have evolved under marginal conditions. However, the functional significance of these differences remains to be fully elucidated. We investigated the rhizosphere microbiota of wild and cultivated genotypes of the global crop barley and determined that nutrient conditions limiting plant growth amplify the host control on microbes at the root-soil interface. This is reflected in a plant- and genotype-dependent functional specialisation of the rhizosphere microbiota which appears required for optimal plant growth. These findings provide novel insights into the significance of the rhizosphere microbiota for plant growth and sustainable agriculture
