## Supplementary material for "Defining composition and function of the rhizosphere microbiota of barley genotypes exposed to growth-limiting nitrogen supplies": Dataset S1

### Sheet: Cluster 1
		Bulk_Desert		Bulk_North		Bulk_Elite		Desert_Elite		North_Elite		Desert_North
GO Accession	GO Term	log2 FC	FDR	log2 FC2	FDR3	log2 FC4	FDR5	log2 FC6	FDR7	log2 FC8	FDR9	log2 FC10	FDR11
GO:0001522	pseudouridine synthesis	0.221769	0.0118219	0.291353	0.000574033	0.516066	6.23667e-11	0.294297	0.00235308	0.224714	0.0471652	NA	NA
GO:0006090	pyruvate metabolic process	-0.162665	0.00165933	-0.248818	3.85532e-07	-0.281921	2.6441e-09	NA	NA	NA	NA	NA	NA
GO:0006189	'de novo' IMP biosynthetic process	-0.141227	0.0222465	-0.172874	0.00364574	-0.179287	0.00159604	NA	NA	NA	NA	NA	NA
GO:0006261	DNA-dependent DNA replication	-0.447943	0.000746711	-0.381605	0.00384359	-0.682218	2.89649e-08	NA	NA	NA	NA	NA	NA
GO:0006284	base-excision repair	-0.157385	0.0114017	-0.200013	0.000852053	-0.221541	0.000105149	NA	NA	NA	NA	NA	NA
GO:0006289	nucleotide-excision repair	-0.156345	0.0118785	-0.151105	0.0132126	-0.171889	0.00295546	NA	NA	NA	NA	NA	NA
GO:0006306	DNA methylation	-0.215452	0.00375573	-0.255482	0.000410339	-0.408852	1.79186e-09	-0.193399	0.0267495	NA	NA	NA	NA
GO:0006353	DNA-templated transcription, termination	-0.214194	1.44997e-05	-0.164174	0.000975409	-0.238648	3.41124e-07	NA	NA	NA	NA	NA	NA
GO:0006402	mRNA catabolic process	-0.219836	0.000125796	-0.209541	0.000207711	-0.278205	2.10906e-07	NA	NA	NA	NA	NA	NA
GO:0006415	translational termination	0.146572	0.0388782	0.160622	0.0201316	0.35202	2.27389e-08	0.205448	0.00921514	0.191398	0.0282026	NA	NA
GO:0006429	leucyl-tRNA aminoacylation	-0.182595	0.00444712	-0.132211	0.0443243	NA	NA	NA	NA	NA	NA	NA	NA
GO:0006529	asparagine biosynthetic process	-0.522718	1.65779e-05	-0.47578	7.6941e-05	-0.603526	1.51937e-07	NA	NA	NA	NA	NA	NA
GO:0006537	glutamate biosynthetic process	0.284288	0.0118785	0.308386	0.00509338	0.383681	0.000223158	NA	NA	NA	NA	NA	NA
GO:0006605	protein targeting	-0.153405	0.00361797	-0.134145	0.0104312	-0.169675	0.000581724	NA	NA	NA	NA	NA	NA
GO:0006633	fatty acid biosynthetic process	0.33768	0.00185958	0.394563	0.000179921	0.58756	3.41208e-09	NA	NA	NA	NA	NA	NA
GO:0006813	potassium ion transport	0.14955	0.034263	NA	NA	0.203315	0.00165727	NA	NA	NA	NA	NA	NA
GO:0006886	intracellular protein transport	-0.144228	0.00924763	NA	NA	-0.126849	0.0150366	NA	NA	NA	NA	NA	NA
GO:0006935	chemotaxis	0.883237	5.42906e-13	0.883311	3.85182e-13	1.08305	4.90929e-20	NA	NA	NA	NA	NA	NA
GO:0007155	cell adhesion	-0.319243	0.0313836	NA	NA	NA	NA	NA	NA	NA	NA	NA	NA
GO:0008272	sulfate transport	0.15878	0.0487993	NA	NA	NA	NA	NA	NA	NA	NA	NA	NA
GO:0008299	isoprenoid biosynthetic process	-0.174076	0.00295369	-0.176417	0.00217694	-0.139702	0.0123919	NA	NA	NA	NA	NA	NA
GO:0008654	phospholipid biosynthetic process	-0.168017	0.0233332	-0.180119	0.0124132	NA	NA	NA	NA	NA	NA	NA	NA
GO:0009086	methionine biosynthetic process	-0.190373	0.00274526	-0.277012	4.72088e-06	-0.332975	1.0921e-08	NA	NA	NA	NA	NA	NA
GO:0009190	cyclic nucleotide biosynthetic process	-0.435083	0.000449795	-0.559286	2.77674e-06	-1.02774	1.97446e-19	-0.592655	8.03144e-06	-0.468452	0.00165072	NA	NA
GO:0009228	thiamine biosynthetic process	-0.199683	0.020645	-0.192926	0.0233166	NA	NA	NA	NA	NA	NA	NA	NA
GO:0009253	peptidoglycan catabolic process	-0.26715	0.0157017	-0.239518	0.0296321	-0.206614	0.0493544	NA	NA	NA	NA	NA	NA
GO:0009451	RNA modification	0.225455	0.0105175	0.294641	0.00050388	0.520083	4.6513e-11	0.294629	0.00235308	0.225442	0.0471409	NA	NA
GO:0015833	peptide transport	0.154071	0.0385581	NA	NA	NA	NA	NA	NA	NA	NA	NA	NA
GO:0015986	ATP synthesis coupled proton transport	-0.127336	0.0116247	NA	NA	NA	NA	NA	NA	NA	NA	NA	NA
GO:0016226	iron-sulfur cluster assembly	-0.20241	7.22302e-05	-0.173392	0.00065766	-0.233702	1.17162e-06	NA	NA	NA	NA	NA	NA
GO:0017000	antibiotic biosynthetic process	-0.282069	0.00173528	NA	NA	NA	NA	NA	NA	NA	NA	NA	NA
GO:0017038	protein import	-0.227647	3.63316e-05	-0.19517	0.000385788	-0.235804	6.44513e-06	NA	NA	NA	NA	NA	NA
GO:0019551	glutamate catabolic process to 2-oxoglutarate	0.533087	0.000173484	0.588744	2.05125e-05	0.833704	2.32728e-10	NA	NA	NA	NA	NA	NA
GO:0030163	protein catabolic process	-0.352378	9.95821e-06	-0.396276	3.67574e-07	-0.479302	1.80022e-10	NA	NA	NA	NA	NA	NA
GO:0035556	intracellular signal transduction	-0.430484	0.000460206	-0.555969	2.62605e-06	-1.02504	1.25363e-19	-0.594554	8.03144e-06	-0.469069	0.00151683	NA	NA
GO:0042773	ATP synthesis coupled electron transport	-0.254578	0.00235609	-0.306978	0.000156328	-0.29767	0.000146327	NA	NA	NA	NA	NA	NA
GO:0071704	organic substance metabolic process	0.286165	0.00697033	0.378681	0.000204758	0.274713	0.00586185	NA	NA	NA	NA	NA	NA
GO:1902600	proton transmembrane transport	-0.111728	0.0113048	-0.114279	0.00797095	-0.0845579	0.0440442	NA	NA	NA	NA	NA	NA

### Sheet: Cluster 2
		Bulk_Desert		Bulk_North		Bulk_Elite		Desert_Elite		North_Elite		Desert_North
GO Accesision	GO Term	Log2 FC	FDR	Log2 FC2	FDR3	Log2 FC4	FDR5	Log2 FC6	FDR7	Log2 FC8	FDR9	Log2 FC10	FDR11
GO:0001503	ossification	4.51064	0.00213024	4.3223	0.00284702	3.33661	0.0183837	NA	NA	NA	NA	NA	NA
GO:0006015	5-phosphoribose 1-diphosphate biosynthetic process	3.31289	0.000792346	2.62454	0.00838675	2.87378	0.00229945	NA	NA	NA	NA	NA	NA
GO:0006366	transcription by RNA polymerase II	3.26672	0.00936518	3.13584	0.0112488	2.58567	0.0322429	NA	NA	NA	NA	NA	NA
GO:0006707	cholesterol catabolic process	-2.08078	0.0287218	-2.41984	0.00922834	-2.01736	0.02293	NA	NA	NA	NA	NA	NA
GO:0007601	visual perception	3.98303	0.00133763	3.87051	0.00156838	3.58576	0.00235865	NA	NA	NA	NA	NA	NA
GO:0009966	regulation of signal transduction	4.25362	0.0342596	NA	NA	NA	NA	NA	NA	NA	NA	NA	NA
GO:0015887	pantothenate transmembrane transport	3.21292	0.0127113	4.09988	0.000904787	NA	NA	-3.25093	0.0295604	-4.13789	0.00725376	NA	NA
GO:0019229	regulation of vasoconstriction	5.95272	0.00635446	8.28719	6.28508e-05	6.34002	0.00186663	NA	NA	NA	NA	NA	NA
GO:0019236	response to pheromone	5.75787	0.0174759	5.38568	0.0247008	NA	NA	NA	NA	NA	NA	NA	NA
GO:0019281	L-methionine biosynthetic process from homoserine via O-succinyl-L-homoserine and cystathionine	7.0582	0.000969899	7.57436	0.00028247	5.67953	0.0056404	NA	NA	NA	NA	NA	NA
GO:0036376	sodium ion export across plasma membrane	2.2592	0.0182441	2.87651	0.00167642	NA	NA	-3.01531	0.00814276	-3.63262	0.00173732	NA	NA
GO:0045717	negative regulation of fatty acid biosynthetic process	7.0851	8.86618e-05	7.96921	5.16623e-06	7.64936	7.0689e-06	NA	NA	NA	NA	NA	NA
GO:0046306	alkanesulfonate catabolic process	2.83999	0.0407424	NA	NA	3.30788	0.00965096	NA	NA	NA	NA	NA	NA

### Sheet: Cluster 3
		Bulk_Desert		Bulk_North		Bulk_Elite		Desert_Elite		North_Elite		Desert_North
GO Accesision	GO Term	Log2 FC	FDR	Log2 FC2	FDR3	Log2 FC4	FDR5	Log2 FC6	FDR7	Log2 FC8	FDR9	Log2 FC10	FDR11
GO:0000723	telomere maintenance	1.34977	0.000673009	1.35203	0.000546985	1.35218	0.000308396	NA	NA	NA	NA	NA	NA
GO:0001407	glycerophosphodiester transmembrane transport	0.724829	0.0139012	NA	NA	0.743965	0.00680209	NA	NA	NA	NA	NA	NA
GO:0002943	tRNA dihydrouridine synthesis	0.65051	0.000347639	0.692777	9.66755e-05	0.981745	5.54901e-09	NA	NA	NA	NA	NA	NA
GO:0006032	chitin catabolic process	1.29561	6.53843e-05	0.956658	0.00347982	1.52393	6.04105e-07	NA	NA	NA	NA	NA	NA
GO:0006084	acetyl-CoA metabolic process	-0.599667	0.0473551	NA	NA	-1.12831	3.43445e-05	NA	NA	NA	NA	NA	NA
GO:0006147	guanine catabolic process	1.51179	5.18738e-11	1.49672	5.09092e-11	1.65834	6.35978e-14	NA	NA	NA	NA	NA	NA
GO:0006203	dGTP catabolic process	1.65873	9.95821e-06	1.94015	1.27919e-07	1.85603	1.8569e-07	NA	NA	NA	NA	NA	NA
GO:0006282	regulation of DNA repair	-0.337957	0.00191721	-0.28263	0.00908991	-0.411266	5.37834e-05	NA	NA	NA	NA	NA	NA
GO:0006334	nucleosome assembly	1.47899	7.32396e-07	1.4234	1.36215e-06	1.48979	1.71345e-07	NA	NA	NA	NA	NA	NA
GO:0006566	threonine metabolic process	-1.3607	0.000294324	-1.10761	0.00316521	-1.06229	0.00312982	NA	NA	NA	NA	NA	NA
GO:0006683	galactosylceramide catabolic process	2.04082	5.30382e-07	2.53138	1.69372e-10	2.65865	4.96256e-12	NA	NA	NA	NA	NA	NA
GO:0006790	sulfur compound metabolic process	0.680144	5.18904e-09	0.826918	4.02143e-13	1.1939	9.1034e-28	0.513755	5.58412e-05	0.36698	0.0141468	NA	NA
GO:0006862	nucleotide transport	-0.798418	0.00361797	-0.893551	0.000873969	-1.28302	3.86389e-07	NA	NA	NA	NA	NA	NA
GO:0006869	lipid transport	1.02403	0.000126281	NA	NA	NA	NA	-0.637372	0.0492051	NA	NA	NA	NA
GO:0006878	cellular copper ion homeostasis	1.27886	2.34017e-05	2.04896	1.18621e-12	2.58244	4.55104e-20	1.30358	5.58412e-05	NA	NA	NA	NA
GO:0007186	G protein-coupled receptor signaling pathway	2.99515	1.26211e-18	3.00091	1.04739e-18	2.78938	5.98901e-17	NA	NA	NA	NA	NA	NA
GO:0009056	catabolic process	-0.446407	0.00450797	-0.595766	8.17396e-05	-0.730999	4.38664e-07	NA	NA	NA	NA	NA	NA
GO:0009081	branched-chain amino acid metabolic process	-0.420087	0.0114202	-0.515821	0.00130038	-0.606675	7.02227e-05	NA	NA	NA	NA	NA	NA
GO:0009436	glyoxylate catabolic process	1.74502	2.2562e-07	1.71703	2.36233e-07	1.7853	2.96601e-08	NA	NA	NA	NA	NA	NA
GO:0009847	spore germination	1.50599	0.0109897	1.7376	0.00245692	NA	NA	NA	NA	NA	NA	NA	NA
GO:0010468	regulation of gene expression	0.438164	0.0245363	NA	NA	NA	NA	NA	NA	NA	NA	NA	NA
GO:0015694	mercury ion transport	1.11154	0.000100125	1.53127	2.6349e-08	1.6387	6.83284e-10	NA	NA	NA	NA	NA	NA
GO:0015794	glycerol-3-phosphate transmembrane transport	0.551003	0.0407424	NA	NA	0.635647	0.0105608	NA	NA	NA	NA	NA	NA
GO:0015941	pantothenate catabolic process	0.624171	0.00288473	NA	NA	0.757166	0.000106137	NA	NA	NA	NA	NA	NA
GO:0015979	photosynthesis	-1.28308	5.90477e-05	-1.36797	1.15814e-05	-1.79904	1.79186e-09	NA	NA	NA	NA	NA	NA
GO:0015995	chlorophyll biosynthetic process	-1.44117	4.61007e-06	-1.59163	2.36233e-07	-1.97564	2.92451e-11	NA	NA	NA	NA	NA	NA
GO:0016598	protein arginylation	0.501423	0.00527131	0.574469	0.00105809	0.953	5.61969e-09	0.451578	0.0312593	NA	NA	NA	NA
GO:0017003	protein-heme linkage	-0.377304	0.00336984	-0.393968	0.00176327	NA	NA	NA	NA	NA	NA	NA	NA
GO:0017187	peptidyl-glutamic acid carboxylation	-0.613167	0.00573595	NA	NA	-0.519952	0.0136034	NA	NA	NA	NA	NA	NA
GO:0018160	peptidyl-pyrromethane cofactor linkage	0.501015	0.0396306	0.668044	0.00395882	0.945694	1.47767e-05	NA	NA	NA	NA	NA	NA
GO:0019428	allantoin biosynthetic process	1.83372	2.03953e-10	1.52438	1.37398e-07	1.7183	6.83284e-10	NA	NA	NA	NA	NA	NA
GO:0019464	glycine decarboxylation via glycine cleavage system	-0.30361	0.0374581	NA	NA	NA	NA	NA	NA	NA	NA	NA	NA
GO:0019566	arabinose metabolic process	1.447	4.42229e-06	1.14412	0.000300458	1.46666	1.06717e-06	NA	NA	NA	NA	NA	NA
GO:0019605	butyrate metabolic process	0.957629	0.000220786	1.25151	5.07504e-07	1.7234	5.89709e-13	0.765773	0.0109613	NA	NA	NA	NA
GO:0019629	propionate catabolic process, 2-methylcitrate cycle	2.92629	8.36467e-10	3.06355	8.31944e-11	3.09786	1.47369e-11	NA	NA	NA	NA	NA	NA
GO:0019856	pyrimidine nucleobase biosynthetic process	0.497155	0.0140278	NA	NA	0.615526	0.000979237	NA	NA	NA	NA	NA	NA
GO:0030178	negative regulation of Wnt signaling pathway	1.30572	5.64717e-05	1.27762	6.18772e-05	1.69173	2.54719e-08	NA	NA	NA	NA	NA	NA
GO:0030254	protein secretion by the type III secretion system	0.53233	0.027644	0.635215	0.00651635	0.757632	0.000587802	NA	NA	NA	NA	NA	NA
GO:0030420	establishment of competence for transformation	-0.999049	0.000891448	-1.02397	0.000527784	-1.28567	4.45964e-06	NA	NA	NA	NA	NA	NA
GO:0030979	alpha-glucan biosynthetic process	-0.807283	0.000498539	-0.967506	1.69449e-05	-1.45151	1.30271e-11	-0.644224	0.0199008	NA	NA	NA	NA
GO:0031167	rRNA methylation	0.833628	0.000128767	1.08527	2.31993e-07	1.45872	4.18726e-13	0.62509	0.014324	NA	NA	NA	NA
GO:0031297	replication fork processing	-0.90505	0.00385034	-0.930663	0.00249177	-1.40438	1.19185e-06	NA	NA	NA	NA	NA	NA
GO:0031412	gas vesicle organization	-0.782126	7.71589e-10	-0.90111	6.71463e-13	-1.09034	4.43251e-19	NA	NA	NA	NA	NA	NA
GO:0034194	D-galactonate catabolic process	0.758034	0.00030679	0.663495	0.00151461	0.780378	8.57412e-05	NA	NA	NA	NA	NA	NA
GO:0034258	nicotinamide riboside transport	0.797742	0.000754821	0.856689	0.000210654	0.887727	6.66957e-05	NA	NA	NA	NA	NA	NA
GO:0042126	nitrate metabolic process	0.709142	0.00364161	1.17351	3.49542e-07	1.20709	6.45284e-08	NA	NA	NA	NA	NA	NA
GO:0042128	nitrate assimilation	1.86484	1.82015e-12	1.91062	3.85182e-13	2.19417	7.25658e-18	NA	NA	NA	NA	NA	NA
GO:0042157	lipoprotein metabolic process	0.997412	0.000184659	NA	NA	NA	NA	-0.632287	0.049662	NA	NA	NA	NA
GO:0042908	xenobiotic transport	1.45555	7.35401e-08	1.11266	4.38233e-05	1.81223	1.75539e-12	NA	NA	NA	NA	NA	NA
GO:0042953	lipoprotein transport	-0.455595	0.0299477	-0.444784	0.0322747	-0.664503	0.000526916	NA	NA	NA	NA	NA	NA
GO:0043107	type IV pilus-dependent motility	-0.652281	9.41203e-05	-0.529949	0.00150137	-0.58309	0.000240467	NA	NA	NA	NA	NA	NA
GO:0043213	bacteriocin transport	1.66701	1.54765e-05	1.80603	1.63312e-06	1.93664	1.11358e-07	NA	NA	NA	NA	NA	NA
GO:0044205	'de novo' UMP biosynthetic process	-0.484421	0.0281194	NA	NA	NA	NA	NA	NA	NA	NA	NA	NA
GO:0045490	pectin catabolic process	1.14905	2.14671e-10	1.03587	9.79671e-09	1.43291	1.25941e-16	NA	NA	NA	NA	NA	NA
GO:0045893	positive regulation of transcription, DNA-templated	2.39137	9.09472e-17	2.06879	1.02887e-12	2.15634	2.36199e-14	NA	NA	NA	NA	NA	NA
GO:0046348	amino sugar catabolic process	-0.58295	0.000201613	-0.50307	0.00127891	-0.666114	6.42365e-06	NA	NA	NA	NA	NA	NA
GO:0046514	ceramide catabolic process	-0.676468	0.004092	-0.788683	0.000595285	-0.847728	0.000113451	NA	NA	NA	NA	NA	NA
GO:0050920	regulation of chemotaxis	1.85551	8.65972e-07	2.15771	5.25047e-09	2.14992	2.03452e-09	NA	NA	NA	NA	NA	NA
GO:0051262	protein tetramerization	1.0074	9.69043e-06	1.16064	1.77345e-07	1.42593	2.28731e-11	NA	NA	NA	NA	NA	NA
GO:0051726	regulation of cell cycle	1.59865	2.69535e-07	1.57175	2.90328e-07	2.31744	2.88306e-15	NA	NA	NA	NA	NA	NA
GO:0051775	response to redox state	-0.411108	0.0249537	-0.563835	0.00132615	-1.16703	1.10603e-12	-0.755926	8.69294e-05	-0.603199	0.00635734	NA	NA
GO:0070206	protein trimerization	0.707051	0.03458	0.830591	0.0102266	0.779716	0.0119657	NA	NA	NA	NA	NA	NA
GO:0071897	DNA biosynthetic process	-0.728531	0.0362877	-0.734893	0.0321791	-1.56565	5.09762e-07	-0.837117	0.0363917	NA	NA	NA	NA
GO:0098609	cell-cell adhesion	-1.05298	0.00445189	-1.33645	0.000190651	-0.844883	0.016596	NA	NA	NA	NA	NA	NA
GO:1990397	queuosine salvage	0.613373	0.00549337	0.695008	0.00127891	1.27259	2.18336e-10	0.65922	0.00918069	0.577585	0.0443142	NA	NA
GO:1990961	xenobiotic detoxification by transmembrane export across the plasma membrane	1.07498	7.00927e-05	1.48247	1.25228e-08	1.65833	4.12261e-11	NA	NA	NA	NA	NA	NA

### Sheet: Cluster 4
		Bulk_Desert		Bulk_North		Bulk_Elite		Desert_Elite		North_Elite		Desert_North
GO Accesision	GO Term	Log2 FC	FDR	Log2 FC2	FDR3	Log2 FC4	FDR5	Log2 FC6	FDR7	Log2 FC8	FDR9	Log2 FC10	FDR11
GO:0006000	fructose metabolic process	-1.20578	0.0490854	-1.60662	0.00621175	-1.30872	0.0208714	NA	NA	NA	NA	NA	NA
GO:0006003	fructose 2,6-bisphosphate metabolic process	-0.998557	0.025071	-1.15418	0.00764993	-1.05031	0.0115261	NA	NA	NA	NA	NA	NA
GO:0006089	lactate metabolic process	1.7192	0.00325545	2.75254	5.20947e-07	3.07813	6.23773e-09	1.35893	0.0432526	NA	NA	NA	NA
GO:0006672	ceramide metabolic process	-0.917572	0.0295361	-1.02987	0.0118602	-1.46163	0.000152152	NA	NA	NA	NA	NA	NA
GO:0007015	actin filament organization	4.94921	1.83523e-07	2.44636	0.0134443	3.78365	4.18813e-05	NA	NA	NA	NA	NA	NA
GO:0009168	purine ribonucleoside monophosphate biosynthetic process	0.675588	0.0117356	0.701031	0.00734644	0.84606	0.000586252	NA	NA	NA	NA	NA	NA
GO:0009246	enterobacterial common antigen biosynthetic process	0.960564	0.0155198	1.89446	2.35859e-07	NA	NA	NA	NA	-1.4504	0.00151683	NA	NA
GO:0009448	gamma-aminobutyric acid metabolic process	1.01567	0.0424363	0.99913	0.04462	NA	NA	NA	NA	NA	NA	NA	NA
GO:0009758	carbohydrate utilization	2.17898	7.29946e-08	2.16013	6.39414e-08	2.29516	2.61906e-09	NA	NA	NA	NA	NA	NA
GO:0010119	regulation of stomatal movement	7.34419	1.18221e-05	4.30694	0.0126838	5.96587	0.000223158	NA	NA	NA	NA	NA	NA
GO:0015707	nitrite transport	3.08463	2.34636e-05	2.73863	0.000163518	3.3382	1.3307e-06	NA	NA	NA	NA	NA	NA
GO:0015822	ornithine transport	-1.36595	0.00121748	-0.872326	0.0443243	-1.17939	0.00315756	NA	NA	NA	NA	NA	NA
GO:0015847	putrescine transport	-1.36595	0.00121748	-0.872326	0.0443243	-1.17939	0.00315756	NA	NA	NA	NA	NA	NA
GO:0015914	phospholipid transport	-1.15562	0.0342596	NA	NA	NA	NA	NA	NA	NA	NA	NA	NA
GO:0015944	formate oxidation	-1.22976	0.00857386	-1.34266	0.00322633	-1.83337	2.28902e-05	NA	NA	NA	NA	NA	NA
GO:0016192	vesicle-mediated transport	1.70313	2.34017e-05	1.07856	0.00908991	1.58829	3.77264e-05	NA	NA	NA	NA	NA	NA
GO:0016570	histone modification	-1.3857	0.008068	-1.27223	0.0133836	-1.95691	5.63148e-05	NA	NA	NA	NA	NA	NA
GO:0016575	histone deacetylation	-1.25991	0.00503078	-1.12014	0.0118167	-0.860222	0.0460083	NA	NA	NA	NA	NA	NA
GO:0017148	negative regulation of translation	1.62057	0.0152315	2.42635	0.0001192	1.62524	0.0092327	NA	NA	NA	NA	NA	NA
GO:0019343	cysteine biosynthetic process via cystathionine	-1.72463	0.000220786	-2.09372	3.79506e-06	-2.26729	2.48054e-07	NA	NA	NA	NA	NA	NA
GO:0031123	RNA 3'-end processing	-0.815486	0.0387226	-1.10328	0.00347183	-1.35244	0.000163005	NA	NA	NA	NA	NA	NA
GO:0032049	cardiolipin biosynthetic process	1.26134	0.0235332	NA	NA	1.33089	0.010183	NA	NA	NA	NA	NA	NA
GO:0042264	peptidyl-aspartic acid hydroxylation	2.05425	0.000160362	2.24112	2.29571e-05	3.35604	1.81172e-11	1.30179	0.0329953	NA	NA	NA	NA
GO:0042883	cysteine transport	1.61074	0.0102562	1.98598	0.00103031	1.96112	0.00070242	NA	NA	NA	NA	NA	NA
GO:0046278	3,4-dihydroxybenzoate metabolic process	5.1957	0.000156121	3.52612	0.0114117	4.805	0.000230037	NA	NA	NA	NA	NA	NA
GO:0051260	protein homooligomerization	1.6044	0.0181056	2.00805	0.002083	NA	NA	NA	NA	NA	NA	NA	NA
GO:0052837	thiazole biosynthetic process	1.89189	0.0267378	2.70914	0.000873969	1.99789	0.0119597	NA	NA	NA	NA	NA	NA
GO:0071793	bacillithiol biosynthetic process	-1.36661	0.00919256	-1.76893	0.000470092	-1.71665	0.000401581	NA	NA	NA	NA	NA	NA
GO:0090305	nucleic acid phosphodiester bond hydrolysis	-1.15607	0.0102368	-1.29702	0.00301709	-2.00983	1.11927e-06	NA	NA	NA	NA	NA	NA
GO:0120029	proton export across plasma membrane	-1.09411	0.0419021	-1.54422	0.00268781	-2.48742	3.55804e-07	-1.39331	0.0266465	NA	NA	NA	NA

### Sheet: Cluster 5
		Bulk_Desert		Bulk_North		Bulk_Elite		Desert_Elite		North_Elite		Desert_North
GO Accesision	GO Term	Log2 FC	FDR	Log2 FC2	FDR3	Log2 FC4	FDR5	Log2 FC6	FDR7	Log2 FC8	FDR9	Log2 FC10	FDR11
GO:0000162	tryptophan biosynthetic process	-0.350078	0.000302711	-0.381981	5.47034e-05	-0.481231	1.02193e-07	NA	NA	NA	NA	NA	NA
GO:0001514	selenocysteine incorporation	-0.851573	3.82497e-07	-0.990306	1.57888e-09	-1.47289	3.37108e-20	-0.621317	0.00142733	-0.482584	0.0332422	NA	NA
GO:0005976	polysaccharide metabolic process	0.401407	0.0268639	0.417096	0.0189595	0.489763	0.00334923	NA	NA	NA	NA	NA	NA
GO:0005980	glycogen catabolic process	-0.481755	0.0030453	-0.705301	5.16623e-06	-0.919487	6.63242e-10	-0.437733	0.0213746	NA	NA	NA	NA
GO:0006002	fructose 6-phosphate metabolic process	-0.318888	0.00549337	-0.415403	0.000179921	-0.50898	1.46775e-06	NA	NA	NA	NA	NA	NA
GO:0006007	glucose catabolic process	-0.171839	0.014198	-0.307377	2.76006e-06	-0.260146	5.13247e-05	NA	NA	NA	NA	NA	NA
GO:0006021	inositol biosynthetic process	-0.902056	2.53674e-05	-0.958007	4.78112e-06	-0.969824	1.82044e-06	NA	NA	NA	NA	NA	NA
GO:0006040	amino sugar metabolic process	0.40242	0.00617766	0.42967	0.0028298	0.74043	3.16152e-08	NA	NA	NA	NA	NA	NA
GO:0006064	glucuronate catabolic process	0.491609	1.55847e-06	0.484524	1.5527e-06	0.665311	5.75462e-12	NA	NA	NA	NA	NA	NA
GO:0006102	isocitrate metabolic process	0.320657	0.0454256	NA	NA	0.456112	0.00173696	NA	NA	NA	NA	NA	NA
GO:0006108	malate metabolic process	0.34815	0.00614563	0.380185	0.00218018	0.455375	0.000109497	NA	NA	NA	NA	NA	NA
GO:0006146	adenine catabolic process	0.737062	9.49906e-06	0.671796	4.65694e-05	0.744488	2.57049e-06	NA	NA	NA	NA	NA	NA
GO:0006188	IMP biosynthetic process	-0.374552	0.0316791	NA	NA	NA	NA	0.470667	0.0172739	NA	NA	NA	NA
GO:0006241	CTP biosynthetic process	0.452633	0.00174544	0.4418	0.00187595	0.661431	7.0874e-07	NA	NA	NA	NA	NA	NA
GO:0006269	DNA replication, synthesis of RNA primer	-0.264144	0.00575566	-0.212408	0.0275678	-0.351924	7.39724e-05	NA	NA	NA	NA	NA	NA
GO:0006303	double-strand break repair via nonhomologous end joining	-0.279127	0.0448564	NA	NA	-0.453058	0.000313135	NA	NA	NA	NA	NA	NA
GO:0006478	peptidyl-tyrosine sulfation	0.376563	0.00230118	0.608001	2.04559e-07	0.95986	9.56492e-18	0.583297	8.03144e-06	0.351859	0.0223179	NA	NA
GO:0006479	protein methylation	0.325712	0.00757346	0.368031	0.00187595	0.508734	4.99623e-06	NA	NA	NA	NA	NA	NA
GO:0006559	L-phenylalanine catabolic process	0.469583	0.00231918	0.610762	3.95879e-05	0.868727	6.83284e-10	0.399144	0.0267861	NA	NA	NA	NA
GO:0006564	L-serine biosynthetic process	0.547384	0.00115309	0.65093	6.26674e-05	1.07131	3.29765e-12	0.523929	0.00694002	NA	NA	NA	NA
GO:0006569	tryptophan catabolic process	0.493881	0.00123672	0.731279	4.84551e-07	0.851171	1.28753e-09	0.35729	0.0492051	NA	NA	NA	NA
GO:0006570	tyrosine metabolic process	0.464841	0.00272899	0.599694	5.8522e-05	0.832415	4.22161e-09	0.367574	0.0466528	NA	NA	NA	NA
GO:0006665	sphingolipid metabolic process	0.469774	0.0499172	0.819762	0.000247808	0.666407	0.00220078	NA	NA	NA	NA	NA	NA
GO:0006729	tetrahydrobiopterin biosynthetic process	-0.397601	0.00464678	-0.390862	0.00474411	-0.434924	0.000945251	NA	NA	NA	NA	NA	NA
GO:0006741	NADP biosynthetic process	-0.326834	0.00415749	-0.291961	0.00993301	-0.44421	2.81879e-05	NA	NA	NA	NA	NA	NA
GO:0006744	ubiquinone biosynthetic process	0.60271	0.00018259	0.746123	1.55789e-06	1.1597	5.63447e-15	0.55699	0.00235308	NA	NA	NA	NA
GO:0006857	oligopeptide transport	0.516403	0.000380504	0.722071	2.31993e-07	1.04805	4.75951e-15	0.531646	0.00101814	NA	NA	NA	NA
GO:0006974	cellular response to DNA damage stimulus	0.296665	0.0161943	0.310939	0.00981941	NA	NA	NA	NA	NA	NA	NA	NA
GO:0008612	peptidyl-lysine modification to peptidyl-hypusine	-0.608136	0.00117912	-0.555703	0.00268781	-0.557387	0.00165576	NA	NA	NA	NA	NA	NA
GO:0008615	pyridoxine biosynthetic process	0.331493	0.00383239	0.352032	0.00171367	0.649314	4.91107e-10	0.317821	0.0165489	0.297282	0.0469457	NA	NA
GO:0009097	isoleucine biosynthetic process	0.95357	9.95821e-06	0.880665	4.01828e-05	0.829632	6.46218e-05	NA	NA	NA	NA	NA	NA
GO:0009255	Entner-Doudoroff pathway through 6-phosphogluconate	1.35172	1.29797e-08	1.19863	3.72185e-07	1.69899	6.35978e-14	NA	NA	NA	NA	NA	NA
GO:0009263	deoxyribonucleotide biosynthetic process	0.730941	4.71168e-10	0.717823	6.58262e-10	0.776946	5.75462e-12	NA	NA	NA	NA	NA	NA
GO:0009297	pilus assembly	0.606658	0.0002727	1.07506	9.38948e-12	1.20081	4.75951e-15	0.59415	0.00142733	NA	NA	NA	NA
GO:0009584	detection of visible light	1.6032	0.000609854	1.75834	0.000116937	2.09321	1.58398e-06	NA	NA	NA	NA	NA	NA
GO:0010498	proteasomal protein catabolic process	-0.311635	0.00118534	-0.362934	9.66755e-05	-0.743841	2.48699e-17	-0.432207	3.22064e-05	-0.380907	0.000874559	NA	NA
GO:0018142	protein-DNA covalent cross-linking	0.289438	0.0215107	0.325198	0.00769029	NA	NA	NA	NA	NA	NA	NA	NA
GO:0018193	peptidyl-amino acid modification	0.381691	0.00502739	0.643238	5.07504e-07	0.904891	1.88905e-13	0.523199	0.000367498	NA	NA	NA	NA
GO:0018298	protein-chromophore linkage	0.494983	0.0401218	0.609517	0.00855107	0.885923	4.71265e-05	NA	NA	NA	NA	NA	NA
GO:0019290	siderophore biosynthetic process	1.08373	3.42255e-06	1.26222	3.06674e-08	1.45483	3.67066e-11	NA	NA	NA	NA	NA	NA
GO:0019310	inositol catabolic process	0.358142	0.00173528	NA	NA	0.291033	0.00752168	NA	NA	NA	NA	NA	NA
GO:0019673	GDP-mannose metabolic process	-0.365983	0.0245363	NA	NA	-0.443543	0.00310795	NA	NA	NA	NA	NA	NA
GO:0019674	NAD metabolic process	-0.359711	0.0018597	-0.31834	0.00544734	-0.445947	3.6542e-05	NA	NA	NA	NA	NA	NA
GO:0019679	propionate metabolic process, methylcitrate cycle	0.835303	5.56959e-05	0.761274	0.000207454	1.11094	9.81495e-09	NA	NA	NA	NA	NA	NA
GO:0019684	photosynthesis, light reaction	-0.603664	0.000609854	-0.589195	0.000699137	-0.841716	2.78399e-07	NA	NA	NA	NA	NA	NA
GO:0019941	modification-dependent protein catabolic process	-0.32754	0.000364075	-0.367285	4.27399e-05	-0.742239	2.48624e-18	-0.414699	3.4173e-05	-0.374954	0.000708295	NA	NA
GO:0030026	cellular manganese ion homeostasis	-0.43538	0.0322919	NA	NA	NA	NA	NA	NA	NA	NA	NA	NA
GO:0030245	cellulose catabolic process	1.05745	3.10944e-05	1.18384	1.646e-06	1.39906	4.22161e-09	NA	NA	NA	NA	NA	NA
GO:0030253	protein secretion by the type I secretion system	0.584514	0.00194801	0.499225	0.00785276	0.570627	0.00135933	NA	NA	NA	NA	NA	NA
GO:0030255	protein secretion by the type IV secretion system	1.10057	1.73208e-06	0.882783	0.000130112	1.30079	2.50243e-09	NA	NA	NA	NA	NA	NA
GO:0030435	sporulation resulting in formation of a cellular spore	-0.676056	4.85345e-08	-0.752576	6.24474e-10	-0.909597	1.0099e-14	NA	NA	NA	NA	NA	NA
GO:0030643	cellular phosphate ion homeostasis	-0.255464	0.0176585	NA	NA	-0.364044	0.000223158	NA	NA	NA	NA	NA	NA
GO:0031554	regulation of DNA-templated transcription, termination	-0.317062	4.0847e-06	-0.326048	1.3939e-06	-0.535483	1.16178e-16	-0.218421	0.00814276	-0.209435	0.0200539	NA	NA
GO:0033539	fatty acid beta-oxidation using acyl-CoA dehydrogenase	0.756526	0.00159003	0.682326	0.00392839	0.979848	1.05945e-05	NA	NA	NA	NA	NA	NA
GO:0034755	iron ion transmembrane transport	-0.468845	0.00106631	-0.59778	1.43086e-05	-0.833042	2.36471e-10	-0.364197	0.0318878	NA	NA	NA	NA
GO:0035429	gluconate transmembrane transport	0.51586	6.25344e-05	0.540685	1.8373e-05	0.719629	2.24573e-09	NA	NA	NA	NA	NA	NA
GO:0042026	protein refolding	-0.557299	0.000120031	-0.653747	3.08862e-06	-0.884025	4.6513e-11	NA	NA	NA	NA	NA	NA
GO:0042254	ribosome biogenesis	-0.387521	0.000463419	-0.34713	0.00157766	-0.39066	0.000189362	NA	NA	NA	NA	NA	NA
GO:0042619	poly-hydroxybutyrate biosynthetic process	0.349722	0.00699577	0.317686	0.0132126	0.446567	0.000199756	NA	NA	NA	NA	NA	NA
GO:0042732	D-xylose metabolic process	-0.296001	0.0261716	-0.392982	0.002083	-0.67996	1.16255e-08	-0.383959	0.0103003	NA	NA	NA	NA
GO:0042819	vitamin B6 biosynthetic process	-0.448409	0.0227507	-0.515947	0.00681003	-1.17608	2.14978e-11	-0.727671	0.00054528	-0.660133	0.00511238	NA	NA
GO:0042823	pyridoxal phosphate biosynthetic process	-0.448409	0.0227507	-0.515947	0.00681003	-1.17608	2.14978e-11	-0.727671	0.00054528	-0.660133	0.00511238	NA	NA
GO:0044209	AMP salvage	1.44915	3.61843e-06	1.51486	7.79215e-07	2.15092	2.66054e-13	NA	NA	NA	NA	NA	NA
GO:0044781	bacterial-type flagellum organization	0.341121	0.0220445	0.39206	0.00653225	0.582478	1.59056e-05	NA	NA	NA	NA	NA	NA
GO:0045493	xylan catabolic process	0.321499	0.00135581	0.405559	2.77855e-05	0.605967	3.74564e-11	0.284468	0.014324	NA	NA	NA	NA
GO:0045910	negative regulation of DNA recombination	-0.716262	7.27257e-06	-0.760846	1.15375e-06	-0.991203	4.09856e-11	NA	NA	NA	NA	NA	NA
GO:0045936	negative regulation of phosphate metabolic process	-0.255464	0.0176585	NA	NA	-0.364044	0.000223158	NA	NA	NA	NA	NA	NA
GO:0046688	response to copper ion	-0.512269	0.000276541	-0.4963	0.000357973	-0.857681	4.6513e-11	-0.345412	0.0440457	NA	NA	NA	NA
GO:0051156	glucose 6-phosphate metabolic process	1.21669	1.38969e-08	1.30635	6.49079e-10	1.61021	3.16577e-15	NA	NA	NA	NA	NA	NA
GO:0070475	rRNA base methylation	0.292952	0.0316791	0.44662	0.000554175	0.688498	1.37492e-08	0.395547	0.00921514	NA	NA	NA	NA
GO:0071555	cell wall organization	0.526437	0.00855644	NA	NA	0.406613	0.033399	NA	NA	NA	NA	NA	NA
GO:0072488	ammonium transmembrane transport	-0.284462	0.00936518	-0.320412	0.0025783	-0.516459	2.08594e-07	NA	NA	NA	NA	NA	NA
GO:0090124	N-4 methylation of cytosine	-0.544809	0.0245218	-0.600522	0.0105145	-0.819881	0.000201043	NA	NA	NA	NA	NA	NA
GO:0090529	cell septum assembly	0.266333	0.00506307	0.339269	0.000211805	0.516816	2.20951e-09	0.250483	0.0227695	NA	NA	NA	NA

### Sheet: Cluster 6
		Bulk_Desert		Bulk_North		Bulk_Elite		Desert_Elite		North_Elite		Desert_North
GO Accesision	GO Term	Log2 FC	FDR	Log2 FC2	FDR3	Log2 FC4	FDR5	Log2 FC6	FDR7	Log2 FC8	FDR9	Log2 FC10	FDR11
GO:0009239	enterobactin biosynthetic process	0.997871	0.0245363	1.06669	0.0133321	0.857389	0.0406588	NA	NA	NA	NA	NA	NA
GO:0015821	methionine transport	2.23154	7.3399e-11	2.51762	1.17329e-13	3.00794	4.90929e-20	NA	NA	NA	NA	NA	NA
GO:0019700	organic phosphonate catabolic process	1.87899	3.41934e-06	1.63408	4.96307e-05	1.77215	4.57713e-06	NA	NA	NA	NA	NA	NA
GO:0051595	response to methylglyoxal	1.59523	0.000247274	1.72764	4.86588e-05	1.54382	0.000186039	NA	NA	NA	NA	NA	NA
GO:0019491	ectoine biosynthetic process	1.02443	0.0181056	NA	NA	1.14305	0.00447771	NA	NA	NA	NA	NA	NA
GO:0033103	protein secretion by the type VI secretion system	2.11814	0.000176295	3.60516	1.52602e-11	3.54016	1.18218e-11	1.42202	0.0319037	NA	NA	NA	NA
GO:0006788	heme oxidation	1.36417	0.0176585	2.48136	3.41907e-06	1.91919	0.000260507	NA	NA	NA	NA	NA	NA
GO:0019746	hopanoid biosynthetic process	-1.10722	0.00491581	-1.13811	0.00323258	-1.802	6.96086e-07	NA	NA	NA	NA	NA	NA
GO:0071918	urea transmembrane transport	0.73969	0.024705	NA	NA	NA	NA	NA	NA	NA	NA	NA	NA
GO:0016999	antibiotic metabolic process	0.767896	0.0477505	NA	NA	0.811965	0.0237747	NA	NA	NA	NA	NA	NA
GO:0048511	rhythmic process	-1.00027	0.00121748	-0.952351	0.00176327	-1.09477	0.000163005	NA	NA	NA	NA	NA	NA
GO:1901891	regulation of cell septum assembly	1.65817	5.61675e-08	1.64731	4.51379e-08	2.3993	8.05687e-17	0.741128	0.0479053	NA	NA	NA	NA
GO:0006397	mRNA processing	-1.80816	0.0109897	-2.07683	0.0025783	-2.43954	0.000195325	NA	NA	NA	NA	NA	NA
GO:0043708	cell adhesion involved in biofilm formation	1.91295	0.00336984	2.87822	3.21761e-06	3.28675	3.47829e-08	NA	NA	NA	NA	NA	NA
GO:0051479	mannosylglycerate biosynthetic process	-0.865135	0.00796834	-0.661206	0.0457614	-1.24317	3.69133e-05	NA	NA	NA	NA	NA	NA
GO:0009152	purine ribonucleotide biosynthetic process	-0.660587	0.0157017	-0.588629	0.030509	-0.617547	0.0159139	NA	NA	NA	NA	NA	NA
GO:0044262	cellular carbohydrate metabolic process	1.23039	0.00235609	1.26039	0.00151461	1.15864	0.00243934	NA	NA	NA	NA	NA	NA
GO:0006082	organic acid metabolic process	-0.587648	0.0227507	-0.9809	5.72566e-05	-1.22392	1.60487e-07	-0.636275	0.0339289	NA	NA	NA	NA
GO:0019634	organic phosphonate metabolic process	1.96721	9.55892e-11	2.12373	1.27707e-12	2.10027	6.75521e-13	NA	NA	NA	NA	NA	NA
GO:0042168	heme metabolic process	2.10855	8.65972e-07	2.57866	6.50567e-10	2.46695	1.29757e-09	NA	NA	NA	NA	NA	NA
GO:0030908	protein splicing	-0.897882	0.00277302	NA	NA	-1.16451	3.24989e-05	NA	NA	NA	NA	NA	NA
GO:0042742	defense response to bacterium	-0.599554	0.0154521	-0.674086	0.00509057	-1.34151	2.40422e-09	-0.741961	0.00921514	-0.667428	0.0379477	NA	NA
GO:0046294	formaldehyde catabolic process	1.29018	1.20528e-07	1.22921	3.26434e-07	1.86631	4.37268e-16	NA	NA	NA	NA	NA	NA
GO:0006474	N-terminal protein amino acid acetylation	-0.69551	0.0145094	-0.663101	0.0180467	-1.36113	1.47743e-07	-0.665622	0.0491633	NA	NA	NA	NA
GO:0032150	ubiquinone biosynthetic process from chorismate	1.11078	0.00288473	1.66466	2.43473e-06	1.38099	6.89464e-05	NA	NA	NA	NA	NA	NA
GO:0032955	regulation of division septum assembly	0.858429	0.00202521	0.632025	0.0249629	1.17064	5.1548e-06	NA	NA	NA	NA	NA	NA
GO:0006198	cAMP catabolic process	1.49541	2.78301e-06	1.9061	6.50567e-10	2.5328	1.40886e-17	1.03739	0.00380098	NA	NA	NA	NA
GO:0006027	glycosaminoglycan catabolic process	-2.96235	0.000347639	-2.71853	0.000941221	-2.41669	0.00226555	NA	NA	NA	NA	NA	NA
GO:1902208	regulation of bacterial-type flagellum assembly	2.98024	5.01838e-17	2.43269	1.16887e-11	2.65834	2.39916e-14	NA	NA	NA	NA	NA	NA
GO:0015711	organic anion transport	1.34341	0.0183431	1.23864	0.028704	NA	NA	NA	NA	NA	NA	NA	NA
GO:0030153	bacteriocin immunity	1.73481	0.00937869	1.93785	0.00283961	2.25851	0.000241411	NA	NA	NA	NA	NA	NA
GO:0006144	purine nucleobase metabolic process	0.707021	0.0297463	NA	NA	NA	NA	NA	NA	NA	NA	NA	NA
GO:0019594	mannitol metabolic process	1.11916	2.53674e-05	1.02547	9.8638e-05	1.02013	6.21385e-05	NA	NA	NA	NA	NA	NA
GO:0007018	microtubule-based movement	2.41607	3.41596e-07	2.68853	7.27046e-09	1.92537	2.80002e-05	NA	NA	NA	NA	NA	NA
GO:0006069	ethanol oxidation	1.46713	0.0164968	1.4248	0.0180467	2.22539	6.89464e-05	NA	NA	NA	NA	NA	NA
GO:0071470	cellular response to osmotic stress	1.14042	0.0119435	2.41159	8.17099e-09	2.56533	2.30209e-10	1.42491	0.00380098	NA	NA	NA	NA
GO:0006797	polyphosphate metabolic process	-0.509528	0.0203402	-0.497189	0.0215359	-1.13183	1.14171e-08	-0.622298	0.0136805	-0.634638	0.0200539	NA	NA
GO:0006014	D-ribose metabolic process	0.817409	0.000716182	NA	NA	NA	NA	-0.683439	0.0153878	NA	NA	-0.881805	0.0189998
GO:0036297	interstrand cross-link repair	2.72157	1.03308e-06	2.56182	3.32827e-06	2.8343	1.02193e-07	NA	NA	NA	NA	NA	NA
GO:0015757	galactose transmembrane transport	2.13269	6.3907e-09	2.03143	2.66321e-08	2.51985	6.75521e-13	NA	NA	NA	NA	NA	NA
GO:1904659	glucose transmembrane transport	1.82346	4.69004e-09	1.65665	9.10876e-08	2.10551	1.37649e-12	NA	NA	NA	NA	NA	NA
GO:0006654	phosphatidic acid biosynthetic process	1.44924	8.65972e-07	1.71649	2.38334e-09	2.03775	2.14671e-13	NA	NA	NA	NA	NA	NA
GO:0032008	positive regulation of TOR signaling	-0.971632	0.00206704	-0.98474	0.00150137	-0.992576	0.000815447	NA	NA	NA	NA	NA	NA
GO:0015888	thiamine transport	1.23321	0.000610274	0.905815	0.0125702	0.896006	0.00982047	NA	NA	NA	NA	NA	NA
GO:0006534	cysteine metabolic process	0.601716	0.0401218	NA	NA	NA	NA	NA	NA	NA	NA	NA	NA
GO:0006548	histidine catabolic process	1.4778	2.61399e-06	1.24694	6.9526e-05	1.6128	6.47312e-08	NA	NA	NA	NA	NA	NA
GO:0051302	regulation of cell division	1.57063	8.65972e-07	1.67517	9.62524e-08	2.075	5.75462e-12	NA	NA	NA	NA	NA	NA
GO:0015706	nitrate transport	1.17439	0.000175237	1.35468	7.63191e-06	1.03754	0.000499318	NA	NA	NA	NA	NA	NA
GO:0046392	galactarate catabolic process	4.27699	1.67393e-07	4.73318	3.5346e-09	4.2716	4.61097e-08	NA	NA	NA	NA	NA	NA
GO:0033611	oxalate catabolic process	-1.01656	0.0208467	-0.994298	0.0216003	-0.992213	0.0156785	NA	NA	NA	NA	NA	NA
GO:0000302	response to reactive oxygen species	1.86366	6.17985e-05	2.36227	1.58754e-07	3.06263	1.34257e-12	1.19896	0.0298075	NA	NA	NA	NA
GO:0008285	negative regulation of cell population proliferation	11.0459	1.46791e-07	11.4974	2.80526e-08	11.151	2.8682e-08	NA	NA	NA	NA	NA	NA

### Sheet: Cluster 7
		Bulk_Desert		Bulk_North		Bulk_Elite		Desert_Elite		North_Elite		Desert_North
GO Accesision	GO Term	Log2 FC	FDR	Log2 FC2	FDR3	Log2 FC4	FDR5	Log2 FC6	FDR7	Log2 FC8	FDR9	Log2 FC10	FDR11
GO:0000209	protein polyubiquitination	7.52089	0.0293276	6.84092	0.0482217	NA	NA	NA	NA	NA	NA	NA	NA
GO:0006621	protein retention in ER lumen	7.27009	0.0150242	6.81042	0.0214259	5.85067	0.0399512	NA	NA	NA	NA	NA	NA
GO:0008592	regulation of Toll signaling pathway	7.52089	0.0293276	6.84092	0.0482217	NA	NA	NA	NA	NA	NA	NA	NA
GO:0019217	regulation of fatty acid metabolic process	6.58553	0.00361797	7.50343	0.00065766	6.31898	0.00311691	NA	NA	NA	NA	NA	NA
GO:0019985	translesion synthesis	6.37858	0.0259116	6.00731	0.0350687	NA	NA	NA	NA	NA	NA	NA	NA
GO:0032220	plasma membrane fusion involved in cytogamy	7.22801	0.0435418	NA	NA	NA	NA	NA	NA	NA	NA	NA	NA
GO:0032506	cytokinetic process	6.95304	0.00107662	7.28601	0.000464072	4.41996	0.0362363	NA	NA	NA	NA	NA	NA
GO:0032515	negative regulation of phosphoprotein phosphatase activity	6.71333	0.0132978	NA	NA	5.16269	0.0467273	NA	NA	NA	NA	NA	NA
GO:0043101	purine-containing compound salvage	7.35306	0.00176092	NA	NA	7.09219	0.00140394	NA	NA	7.09088	0.0160638	NA	NA
GO:0046110	xanthine metabolic process	7.35306	0.00176092	NA	NA	7.09219	0.00140394	NA	NA	7.09088	0.0160638	NA	NA
GO:0090481	pyrimidine nucleotide-sugar transmembrane transport	7.17209	0.0165275	NA	NA	NA	NA	NA	NA	NA	NA	NA	NA

### Sheet: Cluster 8
		Bulk_Desert		Bulk_North		Bulk_Elite		Desert_Elite		North_Elite		Desert_North
GO Accesision	GO Term	Log2 FC	FDR	Log2 FC2	FDR3	Log2 FC4	FDR5	Log2 FC6	FDR7	Log2 FC8	FDR9	Log2 FC10	FDR11
GO:0000270	peptidoglycan metabolic process	-0.258158	0.0144303	-0.222466	0.0350847	NA	NA	NA	NA	NA	NA	NA	NA
GO:0000413	protein peptidyl-prolyl isomerization	-0.350642	0.000370776	-0.255416	0.0101748	-0.278186	0.00315969	NA	NA	NA	NA	NA	NA
GO:0000902	cell morphogenesis	-0.151711	0.0382418	-0.152682	0.0342163	NA	NA	NA	NA	NA	NA	NA	NA
GO:0001510	RNA methylation	0.273791	0.00398876	0.271028	0.00378445	0.432907	7.2814e-07	NA	NA	NA	NA	NA	NA
GO:0005978	glycogen biosynthetic process	-0.214905	0.0401218	-0.293104	0.00334527	-0.375478	7.08857e-05	NA	NA	NA	NA	NA	NA
GO:0005992	trehalose biosynthetic process	-0.306379	7.32396e-07	-0.278568	5.15604e-06	-0.356282	1.30818e-09	NA	NA	NA	NA	NA	NA
GO:0006231	dTMP biosynthetic process	-0.479356	1.17486e-05	-0.515874	1.47066e-06	-0.681497	3.44122e-11	NA	NA	NA	NA	NA	NA
GO:0006275	regulation of DNA replication	-0.187895	0.00248953	-0.180475	0.00323258	-0.214069	0.000228936	NA	NA	NA	NA	NA	NA
GO:0006304	DNA modification	-0.408171	0.0128176	NA	NA	NA	NA	NA	NA	NA	NA	NA	NA
GO:0006413	translational initiation	-0.199588	0.0139012	-0.201297	0.0112488	NA	NA	NA	NA	NA	NA	NA	NA
GO:0006428	isoleucyl-tRNA aminoacylation	-0.145997	0.0476559	-0.170476	0.0166071	NA	NA	NA	NA	NA	NA	NA	NA
GO:0006431	methionyl-tRNA aminoacylation	-0.175374	0.0249378	-0.169703	0.0279373	-0.145032	0.0493544	NA	NA	NA	NA	NA	NA
GO:0006433	prolyl-tRNA aminoacylation	-0.233163	0.0126111	NA	NA	NA	NA	0.266057	0.0120969	NA	NA	NA	NA
GO:0006493	protein O-linked glycosylation	-0.401859	0.00245962	-0.378918	0.00380502	-0.394778	0.00160231	NA	NA	NA	NA	NA	NA
GO:0006568	tryptophan metabolic process	-0.145574	0.0419021	-0.171431	0.0129796	NA	NA	NA	NA	NA	NA	NA	NA
GO:0006750	glutathione biosynthetic process	0.485435	0.000587893	0.46823	0.000799839	0.774312	2.81213e-09	NA	NA	NA	NA	NA	NA
GO:0006799	polyphosphate biosynthetic process	-0.154854	0.00710605	-0.158055	0.00509338	-0.14222	0.00884757	NA	NA	NA	NA	NA	NA
GO:0006814	sodium ion transport	0.321615	0.0128882	0.415485	0.000861582	0.453732	0.000135505	NA	NA	NA	NA	NA	NA
GO:0006821	chloride transport	-0.212656	0.0193998	NA	NA	NA	NA	NA	NA	NA	NA	NA	NA
GO:0006825	copper ion transport	-0.463383	0.000256611	-0.496426	6.14133e-05	-0.872497	9.76461e-14	-0.409114	0.00534493	-0.376071	0.0200539	NA	NA
GO:0006865	amino acid transport	0.22361	0.0183431	NA	NA	NA	NA	NA	NA	NA	NA	NA	NA
GO:0008610	lipid biosynthetic process	0.210267	0.0174483	0.279888	0.000971211	0.38017	1.99746e-06	NA	NA	NA	NA	NA	NA
GO:0008643	carbohydrate transport	0.602057	7.32396e-07	0.735455	5.81651e-10	0.638665	3.29143e-08	NA	NA	NA	NA	NA	NA
GO:0009063	cellular amino acid catabolic process	-0.226609	0.0477505	-0.310596	0.00436464	-0.461665	6.32878e-06	NA	NA	NA	NA	NA	NA
GO:0009072	aromatic amino acid family metabolic process	0.221655	0.00359633	0.262332	0.000385788	0.318921	5.57295e-06	NA	NA	NA	NA	NA	NA
GO:0009073	aromatic amino acid family biosynthetic process	0.161616	0.0196039	NA	NA	0.208926	0.00104225	NA	NA	NA	NA	NA	NA
GO:0009103	lipopolysaccharide biosynthetic process	0.191149	0.0303432	0.272878	0.00121001	0.288245	0.00033381	NA	NA	NA	NA	NA	NA
GO:0009234	menaquinone biosynthetic process	-0.419008	0.000189185	-0.401581	0.000291619	-0.891052	9.73226e-18	-0.472044	0.000114889	-0.48947	0.000349364	NA	NA
GO:0009236	cobalamin biosynthetic process	0.569797	7.35401e-08	0.503558	1.58517e-06	0.687801	8.51906e-12	NA	NA	NA	NA	NA	NA
GO:0009311	oligosaccharide metabolic process	-0.540069	0.000630528	-0.68785	5.97211e-06	-0.923889	2.32728e-10	-0.383821	0.0447798	NA	NA	NA	NA
GO:0009405	pathogenesis	1.16787	0.00103496	1.23035	0.000410339	1.79389	4.61097e-08	NA	NA	NA	NA	NA	NA
GO:0015693	magnesium ion transport	-0.429365	8.74605e-07	-0.476548	2.87913e-08	-0.351361	3.30258e-05	NA	NA	NA	NA	NA	NA
GO:0015696	ammonium transport	-0.206401	0.00924763	-0.296017	8.65385e-05	-0.437901	9.41385e-10	-0.2315	0.0102856	NA	NA	NA	NA
GO:0015891	siderophore transport	0.758316	2.57603e-09	0.969555	9.20858e-15	1.446	1.47672e-33	0.687684	2.07616e-06	0.476445	0.00284097	NA	NA
GO:0016539	intein-mediated protein splicing	-0.644552	1.8369e-11	-0.527459	3.97061e-08	-0.713198	1.10893e-14	NA	NA	NA	NA	NA	NA
GO:0019264	glycine biosynthetic process from serine	-0.197113	0.00235609	-0.233061	0.000210654	-0.217421	0.000339684	NA	NA	NA	NA	NA	NA
GO:0019441	tryptophan catabolic process to kynurenine	-0.376107	0.00035473	-0.396669	0.0001192	-0.490854	6.04105e-07	NA	NA	NA	NA	NA	NA
GO:0031564	transcription antitermination	-0.30233	4.85345e-08	-0.328218	1.53866e-09	-0.386834	1.93186e-13	NA	NA	NA	NA	NA	NA
GO:0032508	DNA duplex unwinding	-0.258515	0.0287218	-0.352287	0.00181741	-0.425724	7.31832e-05	NA	NA	NA	NA	NA	NA
GO:0032784	regulation of DNA-templated transcription, elongation	-0.143904	0.025071	-0.179027	0.00378445	-0.219036	0.000187855	NA	NA	NA	NA	NA	NA
GO:0033567	DNA replication, Okazaki fragment processing	-0.173289	0.033036	-0.192647	0.0144964	NA	NA	NA	NA	NA	NA	NA	NA
GO:0035435	phosphate ion transmembrane transport	-0.264032	0.00133763	-0.339168	1.88123e-05	-0.421954	2.78417e-08	NA	NA	NA	NA	NA	NA
GO:0035999	tetrahydrofolate interconversion	-0.197113	0.00235609	-0.233061	0.000210654	-0.217421	0.000339684	NA	NA	NA	NA	NA	NA
GO:0044780	bacterial-type flagellum assembly	0.708835	4.19461e-12	0.841595	5.56496e-17	0.821757	6.03281e-17	NA	NA	NA	NA	NA	NA
GO:0046373	L-arabinose metabolic process	1.32285	7.7613e-29	1.50904	5.95534e-38	1.70394	9.20022e-49	0.381095	0.011087	NA	NA	NA	NA
GO:0071586	CAAX-box protein processing	-0.331439	0.000126248	-0.278116	0.00126965	-0.379004	3.17487e-06	NA	NA	NA	NA	NA	NA
GO:0071705	nitrogen compound transport	0.341991	0.0126111	0.346814	0.00980344	0.40086	0.00160115	NA	NA	NA	NA	NA	NA
GO:0071709	membrane assembly	-0.261103	0.0044539	-0.211461	0.0218143	NA	NA	NA	NA	NA	NA	NA	NA
GO:0071805	potassium ion transmembrane transport	0.352783	0.00126231	0.467801	8.05947e-06	0.723927	4.59859e-13	0.371144	0.00247599	NA	NA	NA	NA
GO:0071973	bacterial-type flagellum-dependent cell motility	0.7097	5.52424e-12	0.696265	9.38948e-12	0.848209	1.18711e-17	NA	NA	NA	NA	NA	NA

### Sheet: Cluster 9
		Bulk_Desert		Bulk_North		Bulk_Elite		Desert_Elite		North_Elite		Desert_North
GO Accesision	GO Term	Log2 FC	FDR	Log2 FC2	FDR3	Log2 FC4	FDR5	Log2 FC6	FDR7	Log2 FC8	FDR9	Log2 FC10	FDR11
GO:0002224	toll-like receptor signaling pathway	-1.60385	0.0472748	NA	NA	-1.94156	0.00933453	NA	NA	NA	NA	NA	NA
GO:0006031	chitin biosynthetic process	3.70622	0.0123919	NA	NA	3.4929	0.0121243	NA	NA	NA	NA	NA	NA
GO:0006897	endocytosis	2.66279	0.0333201	2.49397	0.0461777	2.84137	0.0142747	NA	NA	NA	NA	NA	NA
GO:0006914	autophagy	4.73558	0.00169375	4.31312	0.00378445	3.08932	0.0349602	NA	NA	NA	NA	NA	NA
GO:0007606	sensory perception of chemical stimulus	2.16014	0.00283086	2.81312	5.00897e-05	2.74666	4.40953e-05	NA	NA	NA	NA	NA	NA
GO:0009691	cytokinin biosynthetic process	6.2949	0.00340802	9.73309	1.5527e-06	9.58427	1.11927e-06	NA	NA	NA	NA	NA	NA
GO:0009750	response to fructose	3.09166	0.040995	4.35454	0.00242869	4.90076	0.000323801	NA	NA	NA	NA	NA	NA
GO:0010125	mycothiol biosynthetic process	2.37646	0.00415749	2.76264	0.000612931	1.78353	0.0256088	NA	NA	NA	NA	NA	NA
GO:0015746	citrate transport	2.02418	0.00476216	2.00767	0.00442957	2.44169	0.000239451	NA	NA	NA	NA	NA	NA
GO:0015826	threonine transport	3.79459	0.025071	5.07908	0.0017029	4.64648	0.00289186	NA	NA	NA	NA	NA	NA
GO:0018106	peptidyl-histidine phosphorylation	2.45661	0.000370776	2.76648	3.95879e-05	1.82052	0.00640272	NA	NA	NA	NA	NA	NA
GO:0019388	galactose catabolic process	-1.58292	0.0181056	-1.8181	0.00520685	-2.14923	0.000517766	NA	NA	NA	NA	NA	NA
GO:0019544	arginine catabolic process to glutamate	4.74013	0.00518442	4.30836	0.0104653	4.96712	0.00180625	NA	NA	NA	NA	NA	NA
GO:0019545	arginine catabolic process to succinate	4.74013	0.00518442	4.30836	0.0104653	4.96712	0.00180625	NA	NA	NA	NA	NA	NA
GO:0030203	glycosaminoglycan metabolic process	-1.22356	0.0401218	NA	NA	-2.08991	0.000146327	NA	NA	NA	NA	NA	NA
GO:0031640	killing of cells of other organism	8.89304	5.13468e-06	5.64501	0.00512566	9.72165	1.57767e-07	NA	NA	4.07665	0.0379477	NA	NA
GO:0032329	serine transport	3.79459	0.025071	5.07908	0.0017029	4.64648	0.00289186	NA	NA	NA	NA	NA	NA
GO:0033212	iron import into cell	1.49514	0.0092885	1.40594	0.0129555	1.27961	0.0187118	NA	NA	NA	NA	NA	NA
GO:0042882	L-arabinose transmembrane transport	2.14539	0.00018549	2.0502	0.000300419	1.8823	0.000592267	NA	NA	NA	NA	NA	NA
GO:0043631	RNA polyadenylation	2.57008	0.0293	NA	NA	2.42288	0.0286897	NA	NA	NA	NA	NA	NA
GO:0045329	carnitine biosynthetic process	7.64943	4.06469e-05	8.9679	6.66974e-07	9.48366	5.7507e-08	NA	NA	NA	NA	NA	NA
GO:0046487	glyoxylate metabolic process	2.94307	0.000449793	3.65995	5.16623e-06	3.90613	5.00243e-07	NA	NA	NA	NA	NA	NA
GO:0046656	folic acid biosynthetic process	-1.96533	0.00230118	-2.07522	0.00103659	-2.2458	0.000206894	NA	NA	NA	NA	NA	NA
GO:0046942	carboxylic acid transport	4.85945	4.87993e-05	6.01337	1.92469e-07	4.4392	0.00010492	NA	NA	NA	NA	NA	NA
GO:0050909	sensory perception of taste	3.43886	0.00186337	NA	NA	NA	NA	-2.95927	0.0213746	NA	NA	NA	NA
GO:0051252	regulation of RNA metabolic process	3.10547	2.56983e-05	2.38328	0.0014556	2.99345	2.26176e-05	NA	NA	NA	NA	NA	NA
GO:0097588	archaeal or bacterial-type flagellum-dependent cell motility	-2.35296	0.000891448	NA	NA	-1.45069	0.0327436	NA	NA	NA	NA	NA	NA
GO:1900191	negative regulation of single-species biofilm formation	8.89304	5.13468e-06	5.64501	0.00512566	9.72165	1.57767e-07	NA	NA	4.07665	0.0379477	NA	NA

### Sheet: Cluster 10
		Bulk_Desert		Bulk_North		Bulk_Elite		Desert_Elite		North_Elite		Desert_North
GO Accesision	GO Term	Log2 FC	FDR	Log2 FC2	FDR3	Log2 FC4	FDR5	Log2 FC6	FDR7	Log2 FC8	FDR9	Log2 FC10	FDR11
GO:0005975	carbohydrate metabolic process	0.236538	0.000294981	0.325086	2.31993e-07	0.385229	1.97386e-10	NA	NA	NA	NA	NA	NA
GO:0006260	DNA replication	-0.216388	0.000152926	-0.172815	0.00249177	-0.2532	2.38342e-06	NA	NA	NA	NA	NA	NA
GO:0006265	DNA topological change	-0.0785315	0.0426252	NA	NA	NA	NA	NA	NA	NA	NA	NA	NA
GO:0006281	DNA repair	-0.112158	0.000578611	-0.116169	0.000277732	-0.0835983	0.00752168	NA	NA	NA	NA	NA	NA
GO:0006310	DNA recombination	-0.124766	0.0303432	NA	NA	-0.27495	9.96653e-08	-0.150184	0.021802	-0.163293	0.020055	NA	NA
GO:0006351	transcription, DNA-templated	-0.253325	9.73799e-06	-0.250386	8.51117e-06	-0.283877	1.6793e-07	NA	NA	NA	NA	NA	NA
GO:0006352	DNA-templated transcription, initiation	-0.217221	0.00300984	-0.227351	0.00155673	-0.27168	6.93914e-05	NA	NA	NA	NA	NA	NA
GO:0006412	translation	-0.152544	0.00123538	-0.12583	0.00755067	-0.129698	0.00384475	NA	NA	NA	NA	NA	NA
GO:0006418	tRNA aminoacylation for protein translation	-0.14682	5.64717e-05	-0.0913518	0.0137733	NA	NA	NA	NA	NA	NA	NA	NA
GO:0006468	protein phosphorylation	-0.563398	0.00936518	-0.666378	0.00151461	-0.710515	0.000390271	NA	NA	NA	NA	NA	NA
